# Chemical precision glyco-mutagenesis by glycosyltransferase engineering in living cells

**DOI:** 10.1101/669861

**Authors:** Benjamin Schumann, Stacy A. Malaker, Simon P. Wisnovsky, Marjoke F. Debets, Anthony J. Agbay, Daniel Fernandez, Lauren J. S. Wagner, Liang Lin, Junwon Choi, Douglas M. Fox, Jessie Peh, Melissa A. Gray, Kayvon Pedram, Jennifer J. Kohler, Milan Mrksich, Carolyn R. Bertozzi

## Abstract

Studying posttranslational modifications classically relies on experimental strategies that oversimplify the complex biosynthetic machineries of living cells. Protein glycosylation contributes to essential biological processes, but correlating glycan structure, underlying protein and disease-relevant biosynthetic regulation is currently elusive. Here, we engineer living cells to tag glycans with editable chemical functionalities while providing information on biosynthesis, physiological context and glycan fine structure. We introduce a non-natural substrate biosynthetic pathway and use engineered glycosyltransferases to incorporate chemically tagged sugars into the cell surface glycome of the living cell. We apply the strategy to a particularly redundant yet disease-relevant human glycosyltransferase family, the polypeptide *N*-acetylgalactosaminyl transferases. This approach bestows a gain-of-function modification on cells where the products of individual glycosyltransferases can be selectively characterized or manipulated at will.
