## Supplementary material for "Chemical precision glyco-mutagenesis by glycosyltransferase engineering in living cells": Glycoproteomics data replicate 1

### Sheet: Legend
Abbreviations used
Gal6yne:
Hex: Hexose
Sia: N-acetylneuraminic acid
Fragment masses
490 m/z	Gal6yne
652 m/z	Hexose-Gal6yne
943 m/z	NeuNAc-Hexose-Gal6yne
1234 m/z	NeuNAc2-Hexose-Gal6yne
Peptide annotation
KRVEDLHVGAT[+490]VAPSSR	490 m/z found on Thr in bold
SSTQEATGQAV(ST)[+490]AHPPTGK	490 m/z found on Ser or Thr in bold
TTPPT[+490]T[+652]ATPIR	490 m/z found on 1st Thr in bold, 652 m/z found on second Thr in bold
TTPPTTATPIR [+652,943]	652 m/z and 943 m/z found on unknown glycosylation sites
AADVSVT	Asp is Asn in native protein, but likely de-N-glycosylated with PNGase F
Colour coding
Glycosylation sites found in SimpleCell data
New unannottated glycosylation sites
Glycosylation sites found in SimpleCell data and annotated as isoenzyme-specific.
Glycosylation sites found in WT dataset

### Sheet: DM-T-2 compound 5
Glycopeptides	Glycan	MA	mass	Theor. Mass	Theor. +1	ppm	RT (min)	Protein	Glycosylation site
TTPPT[+490]TATPIR	Gal6yne	124424593	823.431	823.431	1645.85	0.607216	42	Fibronectin (FN1	T2064
RTTPPT[+652]TATPIR	Gal6yne-Hex	51829244	655.342	655.341	1964.01	1.06815	28	Fibronectin
TTPPT[+652]TATPIR	Gal6yne-Hex	116633946	904.458	904.457	1807.91	1.32676	33	Fibronectin
RTTPPT[+652]TATPIR	Gal6yne-Hex	51829244	655.342	655.341	1964.01	1.06815	28	Fibronectin
TTPPT[+490]T[+652]ATPIR	Gal6yne, Gal6yne-Hex	119641513	766.714	766.713	2298.12	1.56512	34	Fibronectin	T2064&T2065
RTTPPTT[+652]ATPIR	Gal6yne-Hex	39414922	655.342	655.341	1801.96	1.22074	27	Fibronectin	T2065
RTTPPT[+490]TATPIR	Gal6yne	37487854	901.483	901.481	1801.96	1.553	28	Fibronectin
TTPPTT[+652]ATPIR	Gal6yne-Hex	135694620	904.459	904.457	1807.91	1.76902	32	Fibronectin
TTPPTT[+943]ATPIR	Gal6yne-Hex-NeuAc	8378877	700.341	700.339	2099	1.99903	38	Fibronectin
RTTPPTT[+490]ATPIR	Gal6yne	63444073	901.48	901.481	1801.96	-1.66393	28	Fibronectin
TTPPTT[+490]ATPIR	Gal6yne	142795109	823.432	823.431	1645.85	1.21443	41	Fibronectin
TTPPTTATPIR [+652,943]	Gal6yne-Hex, Gal6yne-Hex-NeuAc	5834248	917.764	917.763	2751.27	2.17921	36/38	Fibronectin
TTPPTTATPIR [+490,943]	Gal6yne, Gal6yne-Hex-NeuAc	13172629	863.745	863.745	2589.22	0.347325	38/39	Fibronectin
RTTPPTTATPIR [+490,652]	Gal6yne, Gal6yne-Hex	33148537	818.747	818.747	33148537	0.610689	30	Fibronectin
RTTPPTTATPIR [+490,943]	Gal6yne, Gal6yne-Hex-NeuAc	3403872	915.779	915.779	2745.32	0.65518	34	Fibronectin
HTSVQT(TS)[+490]SGSGPFTDVR	Gal6yne	59444350	785.374	785.372	2354.1	2.54656	34	Fibronectin
DALAQQLCEQGAPTDVTVHPHLAEIHSDSIILR [+490]	Gal6yne	3188884	1032.02	1032.02	4125.05	1.84106	55	Reelin (RELN)	171-203
VVPDSTPSWANPSPTPVISMLAQGSQVLESTPPPHVMR [+490]	Gal6yne	6908005	1125.82	1125.81	4500.23	2.13179	75	Inter-alpha trypsin inhibitor 2 (ITIH2)	671-698
HTFMGVVSLGS[+490]PSGEVSHPR	Gal6yne	1409978	643.565	643.566	2571.24	-1.55384	44	alpha-2-HS-glycoprotein (AHSG)	S328
TVVQPS[+490]VGAAAGPVVPPCPGR	Gal6yne	590621317	836.102	836.1	2506.29	2.39206	48	alpha-2-HS-glycoprotein	S346
TVVQPS[+652]VGAAAGPVVPPCPGR	Gal6yne-Hex	35728920	890.118	890.118	2668.34	0.449379	47	alpha-2-HS-glycoprotein
TVVQPSVGAAAGPVVPPCPGR [+943]	Gal6yne-Hex-NeuAc	4093833	987.151	987.15	2959.43	0.911716	51	alpha-2-HS-glycoprotein
AGPVPTPPDNIQVQENFDISR [+490]	Gal6yne	6761532	928.793	928.791	2784.36	1.938	28	Alpha-1-microglobulin/bikunin precursor (AMBP)	T24 or S38?
GPVPT[+490]PPDNIQVQENFDISR	Gal6yne	223865550	905.113	905.112	2713.32	0.773385	57	Alpha-1-microglobulin/bikunin precursor	T24
GPVPTPPDNIQVQENFDIS[+490]R	Gal6yne	67546017	905.113	905.112	2713.32	0.662901	58	Alpha-1-microglobulin/bikunin precursor	S38
GPVPT[+652]PPDNIQVQENFDISR	Gal6yne-Hex	6708589	959.131	959.13	2875.37	1.3554	56	Alpha-1-microglobulin/bikunin precursor	T24
GPVPTPPDNIQVQENFDIS[+652]R	Gal6yne-Hex	67546017	959.132	959.13	2875.37	1.98096	57	Alpha-1-microglobulin/bikunin precursor	S38
LSINTHPS[+490]QKPLSITVR	Gal6yne	30085902	794.438	794.436	2381.29	2.39163	39	Complement C3	S416
GVAHNNLMAMAQETGDNLYWGSVTGSQSNAVSPTPAPR [+943]	Gal6yne-Hex-NeuAc	1511803	1218.8	1218.81	4872.2	-0.492285	66	Complement C4	1211-1248
GVAHNNLMAMAQETGDNLYWGSVTGSQSNAVSPTPAPR [+652]	Gal6yne-Hex	1374089	1146.03	1146.03	4581.1	0.0872576	63	Complement C4	1211-1248
KRVEDLHVGAT[+1234]VAPSSR	Gal6yne-Hex-NeuAc2	2573915	764.87	764.869	3056.45	1.5689	33	Plasma serine protease inhibitor (SERPIN5A)	T39
KRVEDLHVGAT[+943]VAPSSR	Gal6yne-Hex-NeuAc	8439169	692.095	692.095	2765.36	-0.866933	31	Plasma serine protease inhibitor
KRVEDLHVGAT[+652]VAPSSR	Gal6yne-Hex	33703988	825.427	825.426	2474.26	1.09035	28	Plasma serine protease inhibitor
KRVEDLHVGAT[+490]VAPSSR	Gal6yne	33146872	771.41	771.408	2312.21	2.72229	32	Plasma serine protease inhibitor
RVEDLHVGAT[+1234]VAPSSR	Gal6yne-Hex-NeuAc2	2710527	732.847	732.845	2928.36	2.72909	39	Plasma serine protease inhibitor
RVEDLHVGAT[+943]VAPSSR	Gal6yne-Hex-NeuAc	3225388	879.76	879.76	2637.26	0.227335	35	Plasma serine protease inhibitor
RVEDLHVGAT[+652]VAPSSR	Gal6yne-Hex	31192665	782.729	782.728	2346.17	2.04413	32	Plasma serine protease inhibitor
RVEDLHVGAT[+490]VAPSSR	Gal6yne	26338286	728.711	728.71	2184.12	1.09783	33	Plasma serine protease inhibitor
VEDLHVGAT[+490]VAPSSR	Gal6yne	52998993	676.677	676.676	2028.01	1.03447	36	Plasma serine protease inhibitor
VEDLHVGAT[+652]VAPSSR	Gal6yne-Hex	52911857	730.695	730.694	2190.07	1.77913	35	Plasma serine protease inhibitor
VEDLHVGAT[+943]VAPSSR	Gal6yne-Hex-NeuAc	6424855	827.727	827.726	2481.16	1.81219	40	Plasma serine protease inhibitor
VEDLHVGAT[+1234]VAPSSR	Gal6yne-Hex-NeuAc2	3344396	924.76	924.758	2772.26	2.59527	43	Plasma serine protease inhibitor
AAT[+490]VGSLAGQPLQER	Gal6yne	32085163	994.515	994.513	1988.02	1.91048	43	Apolipoprotein E (ApoE)	T212
VQAAVGTS[+490]AAPVPSDNH	Gal6yne	122013387	1056.01	1056.01	2111.02	1.79922	36	Apolipoprotein E	S308
VQAAVGTS[+652]AAPVPSDNH	Gal6yne-Hex	27975136	758.363	758.361	2273.07	3.03286	35	Apolipoprotein E
VQAAVGT[+652]SAAPVPSDNH	Gal6yne-Hex	9617807	758.362	758.361	2273.07	1.18677	34	Apolipoprotein E	T307
VQAAVGTSAAPVPSDNH [+943]	Gal6yne-Hex-NeuAc	10637971	855.394	855.393	2564.16	1.40286	40	Apolipoprotein E
VQAAVGTSAAPVPSDNH [+1234]	Gal6yne-Hex-NeuAc2	1738264	952.425	952.424	2855.26	0.629971	44	Apolipoprotein E
TRPGEAGPGASGPESGAGPAPTQLAALPAPEEAGPER [+490]	Gal6yne	26697279	985.985	985.982	3940.91	3.04265	47	von Willebrand factor A domain-containing protein 1 (VWA1)
TRPGEAGPGASGPESGAGPAPTQLAALPAPEEAGPER [+652]	Gal6yne-Hex	19719107	1026.5	1026.5	4102.96	0	45	von Willebrand factor A domain-containing protein 1
TRPGEAGPGASGPESGAGPAPTQLAALPAPEEAGPER [+943]	Gal6yne-Hex-NeuAc	10971892	1099.27	1099.27	4394.05	0.818726	48/49	von Willebrand factor A domain-containing protein 1
SSTQEATGQAVST[+652]AHPPTGK	Gal6yne-Hex	89046605	869.745	869.744	2607.22	1.49469	26	Cochlin (COCH)	T140
SSTQEATGQAVST[+943]AHPPTGK	Gal6yne-Hex-NeuAc	11057909	966.777	966.776	2898.31	1.1378	29	Cochlin
SSTQEATGQAV(ST)[+490]AHPPTGK	Gal6yne	119062009	815.728	815.726	2445.16	1.96144	29	Cochlin	S139 or T140
LGLEDVGTT[+490]PFSYK	Gal6yne	7014795	1009	1009	2016.99	3.56789	56	Nidogen-1 (NID1)	T311
RGGADTYSVPS[+490]VLSPR	Gal6yne	11078550	718.032	718.031	2152.08	0.974888	44	Nidogen-1	S330
GGADTYSVPS[+490]VLSPR	Gal6yne	4906240	998.494	998.492	1995.98	1.90287	50	Nidogen-1	S330
SVPS[+490]VLSPR	Gal6yne	5149000	716.385	716.383	1431.76	2.51262	40	Nidogen-1	S330
WVPETPVPGSDLQVCLPK [+490]	Gal6yne	2143495	1256.64	1256.63	2512.25	6.68454	60	Glypican-3 (GPC3)
TDAT[+490]NPPEGPQDR	Gal6yne	75305893	944.428	944.427	1887.85	1.48238	28	Stanniocalcin-2 (STC2)	T28
TDAT[+652]NPPEGPQDR	Gal6yne-Hex	29602224	1025.46	1025.45	2049.9	1.6578	27	Stanniocalcin-2
TDATNPPEGPQDR [+943]	Gal6yne-Hex-NeuAc	16332452	781.004	781.003	2340.99	0.896283	30	Stanniocalcin-2
TDATNPPEGPQDR [+1234]	Gal6yne-Hex-NeuAc2	6290789	878.036	878.035	2632.09	2.05003	35	Stanniocalcin-2
VAAADVSVTQPESTGD [+490]	Gal6yne	2478317	1018.98	1018.97	2036.94	2.55159	43	Laminin subunit gamma-1 (LAMC1)	S1163 or T1165 or S1169 or T1170
AGFEWNEDGAGTTPSPGLQPAHLTFPLDYHLNQPFIFVLR [+490]	Gal6yne	749057	1236.61	1236.61	4943.42	-0.566063	79	Pigment epithelium-derived factor (SERPINF1)	T371 or T372 or S374 or T383
ST[+490]SPPK	Gal6yne	4603549	553.778	553.778	1106.55	0.180578	16	Apolipoprotein B (ApoB)	T316
SVSLP(SLDPAS)[+490]AK	Gal6yne	2311099	881.458	881.455	1761.9	3.74381	50	Apolipoprotein B	646-652
T[+490]PLPPTSAHGNVAEGETKPDPDVTER	Gal6yne	11441178	802.14	802.14	3205.54	0	33	Hemopexin (HPX)	T24
VHLRPARP(TS)[+490]PPAHSHR	Gal6yne	7009481	602.321	602.322	2406.26	-1.32819	18	Collagen alpha-1(XVIII) chain (COL18A1)	T1567/S1568
VHLRPARP(TS)[+652]PPAHSHR	Gal6yne-Hex	4899422	514.47	514.469	2568.32	0.583125	18	Collagen alpha-1(XVIII) chain	T1567/S1568
PARPT[+490]SPPAHSHR	Gal6yne	1081403	475.994	475.994	1900.95	0.840347	14	Collagen alpha-1(XVIII) chain	T1567
PARP(TS)[+652]PPAHSHR	Gal6yne-Hex	362585	516.508	516.507	2063.01	1.93608	14	Collagen alpha-1(XVIII) chain	T1567/S1568
ATEHLS[+490]TLSEK	Gal6yne	10788504	569.285	569.285	1705.84	1.05395	27	Apolipoprotein A-I (APOAI)	S225
PSPS[+490]KTPITLLGPR	Gal6yne	7009006	652.03	652.03	1954.08	0.613469	43	von Willebrand factor C and EGF domain-containing protein (VWCE)	S909
LEDTFGPDPT[+490]MIR	Gal6yne	7377434	991.471	991.47	1981.93	1.71463	53	Connective tissue growth factor (CTGF)	T193
FGSYCPTTCGIADFL(ST)[+490]YQTK	Gal6yne	2135084	969.774	969.77	2907.3	3.81534	67	Fibrinogen gamma chain (FIBG)	S56 or T57
EQEAT[+490]PRPR	Gal6yne	14425799	787.391	787.389	1573.77	1.77803	18	Syndecan-1 (SDC1)	T122
IAPT[+490]VWK	Gal6yne	4334415	652.855	652.854	1304.7	2.60395	42	Sulfhydryl oxidase 1 (QSOX1)	T289

### Sheet: WT-T-2 compound 5
Glycopeptides	Glycan	MA	mass	Theor. Mass	Theor. +1	ppm	RT (min)	Protein	Glycosylation site
TVVQPSVGAAAGPVVPPCPGR [+490]	Gal6yne	4473203	836.104	836.104	2506.29	0	48	alpha-2-HS-glycoprotein (AHSG)

### Sheet: DM-T-2 DMSO
Glycopeptides	Glycan	MA	mass	Theor. Mass	Theor. +1	ppm	RT (min)	Protein	Glycosylation site
none detected

### Sheet: DM-T-1 compound 5
Glycopeptides	Glycan	MA	mass	Theor. Mass	Theor. +1	ppm	RT (min)	Protein	Glycosylation site
TVVQPSVGAAAGPVVPPCPGR [+490]	Gal6yne	8176589	836.101	836.1	2506.29	0.239206	48	alpha-2-HS-glycoprotein
AAT[+490]VGSLAGQPLQER	Gal6yne	29729162	994.517	994.513	1988.02	3.82096	43	Apolipoprotein E	T212
VQAAVG(TS)[+490]AAPVPSDNH	Gal6yne	7610389	1056.01	1056.01	2111.02	0.852264	36	Apolipoprotein E	T307 or S308
AT[+490]EHLSTLSEK	Gal6yne	15201366	569.285	569.285	1705.84	1.58093	28	Apolipoprotein A-I	T221

### Sheet: WT-T-1 compound 5
Glycopeptides	Glycan	MA	mass	Theor. Mass	Theor. +1	ppm	RT (min)	Protein	Glycosylation site
TVVQPSVGAAAGPVVPPCPGR [+490]	Gal6yne	7516300	836.102	836.1	2506.29	1.54288	48	alpha-2-HS-glycoprotein
VQAAVGTSAAPVPSDNH [+490]	Gal6yne	3338656	1056.01	1056.01	2111.02	3.31436	36	apolipoprotein E

### Sheet: DM-T-1 DMSO
Glycopeptides	Glycan	MA	mass	Theor. Mass	Theor. +1	ppm	RT (min)	Protein	Glycosylation site
none detected
