## Supplementary material for "Chemical precision glyco-mutagenesis by glycosyltransferase engineering in living cells": Glycoproteomics data replicate 2

### Sheet: Legend
Abbreviations used
Gal6yne:
Hex: Hexose
Sia: N-acetylneuraminic acid
Fragment masses
490 m/z	Gal6yne
652 m/z	Hexose-Gal6yne
781 m/z	NeuNAc-Gal6yne
943 m/z	NeuNAc-Hexose-Gal6yne
1234 m/z	NeuNAc2-Hexose-Gal6yne
Peptide annotation
KRVEDLHVGAT[+490]VAPSSR	490 m/z found on Thr in bold
SSTQEATGQAV(ST)[+490]AHPPTGK	490 m/z found on Ser or Thr in bold
TTPPT[+490]T[+652]ATPIR	490 m/z found on 1st Thr in bold, 652 m/z found on second Thr in bold
TTPPTTATPIR [+652,943]	652 m/z and 943 m/z found on unknown glycosylation sites
AADVSVT	Asp is Asn in native protein, but likely de-N-glycosylated with PNGase F
Colour coding
Glycosylation sites found in SimpleCell data.
New unannottated glycosylation sites.
Glycosylation sites found in SimpleCell data and annotated as isoenzyme-specific.
Glycosylation sites found in WT dataset.
Glycosylation site previously described as highly specific for a different isoenzyme.

### Sheet: DM-T-2 compound 5
Peptides	Glycan	MA	mass	Theor. mass	Theor. +1	ppm	RT (min)	Protein	Glycosite
T[+490]AVPSTGASK	Gal6yne	14324164	704.859	704.857	1408.71	2.12809	32	Fibronectin isoform X1
HTSVQTTS[+490]SGSGPFTDVR	Gal6yne	13228207	785.373	785.372	2354.1	1.52794	42	fibronectin (FN1)	S280
RTTPPT[+652]TATPIR	Gal6yne-Hex	2494965	655.342	655.341	1964.01	1.06815	34	fibronectin	T2064
TTPPT[+652]TATPIR	Gal6yne-Hex	65752175	904.457	904.457	1807.91	0.221127	41	fibronectin
TTPPT[+490]TATPIR	Gal6yne	98153713	823.434	823.431	1645.85	3.40041	42	fibronectin
RTTPPTT[+652]ATPIR	Gal6yne-Hex	2318465	655.34	655.341	1801.96	-1.52592	36	fibronectin	T2065
TT[+943]PPTTATPIR	Gal6yne-Hex-NeuAc	3946832	700.342	700.339	2099	3.5697	47	fibronectin
TTPPTT[+652]ATPIR	Gal6yne-Hex	76074269	904.456	904.457	1807.91	-1.65845	40	fibronectin
TTPPTT[+490]ATPIR	Gal6yne	90699153	823.433	823.431	1645.85	2.18598	41	fibronectin
TTPP(TT)ATPIR [+781]	Gal6yne-NeuAc	69813820	918.455	918.454	1835.9	1.19766	42	fibronectin	T2064 and T2065
KRVEDLHVGAT[+1234]VAPSSR	Gal6yne-Hex-NeuAc2	6772714	1019.49	1019.49	3056.45	2.74647	41	plasma serine protease inhibitor (SERPIN5A)	T39
KRVEDLHVGAT[+943]VAPSSR	Gal6yne-Hex-NeuAc	4763371	922.46	922.458	2765.36	2.49334	37/38	plasma serine protease inhibitor
KRVEDLHVGAT[+652]VAPSSR	Gal6yne-Hex	17373549	619.321	619.321	2474.26	-0.161467	36	plasma serine protease inhibitor
KRVEDLHVGAT[+490]VAPSSR	Gal6yne	12916252	771.411	771.408	2312.21	3.24083	37	plasma serine protease inhibitor
RVEDLHVGAT[+1234]VAPSSR	Gal6yne-Hex-NeuAc2	12290352	976.793	976.791	2928.36	2.25227	46	plasma serine protease inhibitor
RVEDLHVGAT[+943]VAPSSR	Gal6yne-Hex-NeuAc	14679131	879.761	879.76	2637.26	1.70501	43	plasma serine protease inhibitor
RVEDLHVGAT[+652]VAPSSR	Gal6yne-Hex	114048624	782.729	782.728	2346.17	1.78862	40	plasma serine protease inhibitor
RVEDLHVGAT[+490]VAPSSR	Gal6yne	81945142	728.71	728.71	2184.12	-0.137229	41	plasma serine protease inhibitor
RVEDLHVGAT[+490]VAPSSRR	Gal6yne	16351041	585.809	585.81	2340.22	-0.341408	40	plasma serine protease inhibitor
VEDLHVGAT[+490]VAPSSR	Gal6yne	280669126	1014.51	1014.51	2028.01	0.591418	44	plasma serine protease inhibitor
VEDLHVGAT[+652]VAPSSR	Gal6yne-Hex	176110746	1095.54	1095.54	2190.07	0.273838	42	plasma serine protease inhibitor
VEDLHVGAT[+943]VAPSSR	Gal6yne-Hex-NeuAc	12154886	827.727	827.726	2481.16	1.93301	47	plasma serine protease inhibitor
VEDLHVGAT[+1234]VAPSSR	Gal6yne-Hex-NeuAc2	10240274	924.759	924.758	2772.26	1.62205	51	plasma serine protease inhibitor
AAAATGT[+490]IFTFR	Gal6yne	741989	858.939	858.939	1716.87	-0.116423	60	plasma serine protease inhibitor	T368
AAT[+490]VGSLAGQPLQER	Gal6yne	3548561	994.515	994.513	1988.02	1.30717	50	Apolipoprotein E (ApoE)	T212
VQAAVGTS[+490]AAPVPSDNH	Gal6yne	43539016	1056.01	1056.01	2111.02	1.70453	43	Apolipoprotein E	S308
VQAAVGTS[+652]AAPVPSDNH	Gal6yne-Hex	10767835	758.362	758.361	2273.07	0.923043	42	Apolipoprotein E
VQAAVGT[+490]SAAPVPSDNH	Gal6yne	3577794	1056.01	1056.01	2111.02	1.42044	43	Apolipoprotein E	T307
VQAAVGT[+652]SAAPVPSDNH	Gal6yne-Hex	2862081	758.36	758.361	2273.07	-0.659317	42	Apolipoprotein E
VQAAVGTSAAPVPSDNH [+943]	Gal6yne-Hex-NeuAc	2424414	855.39	855.393	2564.16	-2.80573	47	Apolipoprotein E	(T307 or S308?)
VQAAVGTSAAPVPSDNH [+1234]	Gal6yne-Hex-NeuAc2	938972	952.424	952.424	2855.26	0.419981	52	Apolipoprotein E
SSTQEATGQAVS[+652]TAHPPTGK	Gal6yne-Hex	21907250	869.746	869.744	2607.22	2.52948	33	Cochlin (COCH)	S139
SSTQEATGQAV(ST)[+490]AHPPTGK	Gal6yne	80149220	815.727	815.726	2445.16	1.59367	36	Cochlin	S139 or T140
TVVQPS[+490]VGAAAGPVVPPCPGR	Gal6yne	68358627	836.102	836.1	2506.29	1.55484	55	alpha-2-HS-glycoprotein (AHSG)	S346
TVVQPSVGAAAGPVVPPCPGR [+652]	Gal6yne-Hex	2755490	890.121	890.118	2668.34	3.37034	54	alpha-2-HS-glycoprotein
DVSTPPTVLPDNFPR [+490]	Gal6yne	1378978	1073.03	1073.03	2145.06	0	68	Insulin-like growth factor II (IGF2)	S95, T96 or T99
DVSTPPTVLPDNFPR [+652]	Gal6yne-Hex	1340342	769.711	769.71	2307.11	1.29919	65	Insulin-like growth factor II
GAPNKEETPATESPDTGLYYHR [+490]	Gal6yne	2218502	731.594	731.593	2923.35	1.64026	40	Nucleobindin-1 (NUCB1)
GAPNKEETPATESPDTGLYYHR [+652]	Gal6yne-Hex	1176829	772.108	772.106	3085.4	2.59032	40	Nucleobindin-1
ATEHLS[+490]TLSEK	Gal6yne	6076102	569.287	569.285	1705.84	3.68884	35	Apolipoprotein A-I	S225
ATEHLS[+652]TLSEK	Gal6yne-Hex	2435799	623.302	623.302	1867.89	0.320872	34	Apolipoprotein A-I
APT[+490]PGTASR	Gal6yne	13380190	674.336	674.336	1347.67	-0.444882	30	von Willebrand factor A domain-containing protein 1 (VWA1)	T437
TDAT[+490]NPPEGPQDR	Gal6yne	11872535	944.427	944.427	1887.85	0.105884	35	Stanniocalcin-2 (STC2)	T28
YSQAVPAVT[+490]EGPIPEVLK	Gal6yne	4898961	1194.63	1194.63	2388.24	-0.251125	64	Cathepsin D (CTSD)	T63
GQQPADVTGT[+490]ALPR	Gal6yne	7109048	950.978	950.979	1900.95	-0.946393	45	Macrophage colony-stimulating factor 1 (CSF1)	T365
LLTT[+490]EEKPR	Gal6yne	1655068	526.283	526.283	1576.83	0.570036	34	Proline-rich acidic protein 1 (PRAP1)	T73
APDGAALAT[+490]AR	Gal6yne	5748850	752.382	752.381	1503.76	1.32911	43	Low-density lipoprotein receptor-related protein 11 (LRP11)	T197
ESKPQAGT[+490]ARPQDVNR	Gal6yne	731861	561.784	561.783	2244.11	0.356009	26	Insulin-like growth factor-binding protein 6 (IGFBP6)	T126
LEDTFGPDPT[+490]MIR	Gal6yne	1271067	661.318	661.316	1981.93	3.47792	61	Connective tissue growth factor (CTGF)	T193

### Sheet: DM-T-1 compound 5
Peptides	Glycan	MA	mass	Theor. mass	Theor. +1	ppm	RT (min)	Protein	Glycosite
VEDLHVGAT[+490]VAPSSR	Gal6yne	433151	676.678	676.676	2028.01	2.80784	44	plasma serine protease inhibitor (SERPIN5A)	T39
AT[+490]EHLSTLSEK	Gal6yne	1418575	569.284	569.285	1705.84	-0.351318	37	Apolipoprotein A-I (ApoAI)	T221
